# Functional microRNA targeting without seed pairing

**DOI:** 10.1101/2025.03.03.641270

**Authors:** Matthew H Hall, Peter Y Wang, Thy M Pham, David P Bartel

## Abstract

MicroRNAs (miRNAs) associate with Argonaute (AGO) proteins to serve as guides, directing binding to partially complementary sites in mRNAs, ultimately causing post-transcriptional repression. Complementarity to the miRNA seed region (miRNA nucleotides 2–7) is typically both necessary and sufficient for repression. Here, we investigate unusual sites with extensive complementarity to the miRNA 3′ region (nucleotide 9 and onwards) but without complementarity to the seed. Top 3′-only sites bind as well as top canonical sites and impart similar repression, which can be further boosted by as few as 2–3 additional pairs to the miRNA seed. Despite these similarities, 3′-only sites have slower association and dissociation rates than seed-matched sites. They also impart different conformations to bound AGO–miRNA complexes than do seed-matched sites, and individual miRNAs differ substantially with respect to how well they bind their respective 3′-only sites. Thus, pairing to the seed is not required for binding and repression, or for a target to gain access to the 3′ region of the guide. Overall, for those miRNAs which recognize 3′-only sites, those sites are estimated to constitute 0.5–1% of the endogenous targetome, a proportion resembling that of other rare but functional site types, such as 3′-compensatory sites.

**GRAPHICAL ABSTRACT:** 
