## Supplementary Tables for "Functional microRNA targeting without seed pairing"

### Sheet: Reagents
Product	Vendor, product code
Dynabeads MyOne Streptavidin C1	Invitrogen, 65002
Anti-FLAG M2 magnetic beads	Milipore, M8823
3X-FLAG peptide	Sigma-Aldrich, F4799
IGEPAL-630	Sigma-Aldrich, I3021
yeast tRNA	Life Technologies, AM7119
DTT	Invitrogen, 15508-013
SuperaseIn	Invitrogen, AM2694
BSA	New England Biolabs, B9000
Amersham Protran 45 um Nitrocellulose	Cytiva, GE10600002
Hybond-N+	Cytiva, RPN303B
Whatman filter holder	Sigma-Aldrich, WHA420100
Visiprep vacuum manifold	Sigma-Aldrich, 57250-U
Proteinase K	Invitrogen, 25530049
Phenol:chloroform:isoamyl alcohol (25:24:1)	Sigma-Aldrich, P2069
Gel Loading Buffer II	Invitrogen, AM8547
ammonium ferrous (II) sulfate	Sigma-Aldrich, 09719
Hydrogen Peroxide (30%)	Sigma-Aldrich, 216763
sodium sulfite	Sigma-Aldrich, S0505
sodium periodate	Sigma-Aldrich, 71859-25G
GlycoBlue co-precipitant	Invitrogen, AM9515
SYBR gold	Invitrogen, S11494
Lipofectamine 2000	Invitrogen, 11668019
Triton X-100	Invitrogen, HFH10
cOmplete mini EDTA-free protease inhibitor cocktail	Roche, 11836170001
Trizol-LS	Invitrogen, 10296010
TURBO Dnase	Invitrogen, AM2238
Superscript III Reverse Transcriptase	Invitrogen, 18080093
Phusion polymerase	New England Biolabs, M0530
Metaphor agarose	Lonza, 50181
QIAquick Gel Extraction Kit	Qiagen, 28704
shrimp alkaline phosphatase	New England Biolabs, M0371
Micro Bio-Spin P-6 columns	Bio-Rad 7326221
T4 Polynucleotide Kinase	New England Biolabs, M0201
[ɣ-32P] ATP	Revvity, BLU002Z250UC
ATP	Thermo Scientific, R0441
MPRA library synthesis service (SurePrint HiFi OLS)	Agilent, G7281A
KAPA HiFi HotStart ReadyMix	Roche, 7958935001
BstXI	New England Biolabs, R0113
BsrGI-HF	New England Biolabs, R3575
QIAquick PCR Purification Kit	Qiagen, 28104
T4 DNA ligase	New England Biolabs, M0202
Electroporator (Gene Pulser XCell Total)	Bio-Rad, 1652660
MegaX electrocompetent cells	Invitrogen, C640003
PureLink HiPure Expi Plasmid Megaprep Kit	Invitrogen, K210008XP
Illumina HiSeq 2500
Illumina NovaSeq SP
Amersham Typhoon Phosphorimager

### Sheet: Biological Resources
Resource	Vendor, product code
pcDNA3.3-3xFLAG-AGO2	Addgene, 136687
pcDNA3.3-3xFLAG-SUMOEu1-AGO2	Addgene, 231372
pcDNA3.3-3xFLAG-SUMOEu1-AGO2(D669A)	Addgene, 231371
pUC19	New England Biolabs, N3041
HEK293T cells	ATCC, CRL-3216
Expi293F cells	Gibco, A14527
HeLa cells	ATCC, CCL-2
F9 cells	CRL-1720

### Sheet: Software
Software	Link	Citation if applicable
TargetScan 7.2	https://www.targetscan.org/vert_72/	Agarwal et al., 2015
TargetScan 8	https://www.targetscan.org/vert_80/	McGeary et al., 2019
STAR	https://github.com/alexdobin/STAR	Dobin et al., 2013
featureCounts	https://subread.sourceforge.net/featureCounts.html	Liao et al., 2014
cutadapt	https://cutadapt.readthedocs.io/en/stable/	Martin 2011
FASTX toolkit	https://github.com/agordon/fastx_toolkit
statsmodels	https://www.statsmodels.org/stable/index.html	Seabold and Perktold 2010
Fastq-join	https://manpages.ubuntu.com/manpages/focal/man1/fastq-join.1.html	Aronesty 2013
RNAfold	https://rna.tbi.univie.ac.at/	Lorenz 2011
BEDtools	https://bedtools.readthedocs.io/en/latest/	Quinlan and Hall 2010
Python 3 programming language	https://www.python.org/
R programming language	https://www.r-project.org/
New code associated with this study	Zenodo repository containing all novel code associated with this study and instructions for implementation	10.5281/zenodo.14766495

### Sheet: Sequencing data
SRA Project ID	Description	Citation if applicable
GSE140220	RNA-seq reads from miRNA transfections were retrieved from this repository, affiliated with McGeary et al., 2019	McGeary et al., 2019
GSE290589	Sequencing reads affiliated with this work

### Sheet: Oligonucleotides
ID (if applicable)	RNA/DNA	Sequence	Description
AGO-miR purification by capture-competitor
155g	RNA (5' Phos)	/5Phos/UUAAUGCUAAUCGUGAUAGGGGU	wild-type miR-155 guide (5' phos)
155p	RNA (5' Phos)	/5Phos/CCUUAUCACGAUUCGCACUAACA	wild-type miR-155 passenger (5' phos)
155cap	2' OMe RNA (3' biotin)	AAAUAAAGACGACAACUCAGCAUUAAACCUUACACAC/3Bio/	wild-type miR-155 capture oligo (2'-Ome, 3' biotin)
155comp	DNA (3' biotin)	AAGGTTTAATGCTGAGTTGTCGTCTTTATTT/3Bio/	wild-type miR-155 competitor oligo (3' biotin)
155quant	RNA	UUUUUUUUUAAAGCAUUAUUUUUU	wild-type miR-155 7mer-m8 target RNA
155Mg	RNA (5' Phos)	/5Phos/UUCGUGCUAAUCGUGAUAGGGGU	mutant miR-155 guide (5' phos)
155Mp	RNA (5' Phos)	/5Phos/CCUUAUCACGAUUCGCAGCAACA	mutant miR-155 passenger (5' phos)
155Mcap	2' OMe RNA (3' biotin)	AAAUAAAGACGACAACUCAGCACGAAACCUUACACAC/3Bio/	mutant miR-155 capture oligo (2'-Ome, 3' biotin)
155Mcomp	DNA (3' biotin)	AAGGTTTCGTGCTGAGTTGTCGTCTTTATTT/3Bio/	mutant miR-155 competitor oligo (3' biotin)
155Mquant	RNA	UUUUUUUUUAAAGCACGAUUUUUU	mutant miR-155 7mer-m8 target RNA
124g	RNA (5' Phos)	/5Phos/UAAGGCACGCGGUGAAUGCCAA	wild-type miR-124 guide (5' phos)
124p	RNA (5' Phos)	/5Phos/GGCAUUCACCGCGUGCGUUAAU	wild-type miR-124 passenger (5' phos)
124cap	2' OMe RNA (3' biotin)	UCUUCCUCCGCCACAGAAGUGCCUUAACCUUACACAC/3Bio/	wild-type miR-124 capture oligo (2'-Ome, 3' biotin)
124comp	DNA (3' biotin)	AAGGTTAAGGCACTTCTGTGGCGGAGGAAGA/3Bio/	wild-type miR-124 competitor oligo (3' biotin)
124quant	RNA	UUUUUUUUUUUGUGCCUUUUUUUU	wild-type miR-124 7mer-m8 target RNA
124Mg	RNA (5' Phos)	/5Phos/UUGGUGCUAAUCGUGAUAGGGGU	mutant miR-124 guide (5' phos)
124Mp	RNA (5' Phos)	/5Phos/GGCAUUCACCGCGAGCGAGAAU	mutant miR-124 passenger (5' phos)
124Mcap	2' OMe RNA (3' biotin)	UCUUCCUCCGCCACAGAAGAGCCAGAACCUUACACAC/3Bio/	mutant miR-124 capture oligo (2'-Ome, 3' biotin)
124Mcomp	DNA (3' biotin)	AAGGTTCTGGCTCTTCTGTGGCGGAGGAAGA/3Bio/	mutant miR-124 competitor oligo (3' biotin)
124Mquant	RNA	UUUUUUUUUUUGAGCCAGUUUUUU	mutant miR-124 7mer-m8 target RNA
L7g	RNA (5' Phos)	/5Phos/UGAGGUAGUAGGUUGUAUAGUU	let-7a guide (5' phos)
L7p	RNA (5' Phos)	/5Phos/CUAUACAAUCUACUGUCUUUC	let-7a passenger (5' phos)
L7cap	2' OMe RNA (3' biotin)	UCUUCCUGCGCACCAAGCCUACCUCAACUUUACACAC/3Bio/	let-7a capture oligo (2'-Ome, 3' biotin)
L7comp	DNA (3' biotin)	AAAGTTGAGGTAGGCTTGGTGCGCAGGAAGA/3Bio/	let-7a competitor oligo (3' biotin)
L7quant	RNA	UUUUUUUUUUUUUUUUUUCUACCUCUUUUUUU	let-7a 7mer-m8 target RNA
L7quant (IVT)	RNA	GGGAACAACAACAACAACAACAACAACAACAACAAGCACAUGAAACCUACCUCAAACAACAACAACAACA	let-7a 7mer-m8 target RNA (in vitro transcribed, periodate expts)
7g	RNA (5' Phos)	/5Phos/UGGAAGACUAGUGAUUUUGUUG	miR-7 guide
7p	RNA (5' Phos)	/5Phos/ACAAAAUCACUAGUCUACCAAU	miR-7 passenger
7cap	2' OMe RNA (3' biotin)	ACAUCGUCCGCACCACACGUCUUCCAACCUUACACAC/3Bio/	miR-7 capture
7comp	DNA (3' biotin)	AAGGTTGGAAGACGTGTGGTGCGGACGATGT/3Bio/	miR-7 competitor
7quant	RNA	GGGAACAACAACAACAACAACAACAACAUUUAAUUAUCUUAUGAACGUCUUCCAAACAACAACAACAACA	miR-7 7mer-m8 target RNA (in vitro transcribed)
196g	RNA (5' Phos)	/5Phos/UAGGUAGUUUCAUGUUGUUGGG	miR-196a guide
196p	RNA (5' Phos)	/5Phos/CAACAACAUGAAACUACUUAAU	miR-196a passenger
196cap	2' OMe RNA (3' biotin)	ACAUCGUCCGCACCACACACUACCUAACCUUACACAC/3Bio/	miR-196a capture
196comp	DNA (3' biotin)	AAGGTTAGGTAGTGTGTGGTGCGGACGATGT/3Bio/	miR-196a competitor
196quant	RNA	GGGAACAACAACAACAACAACAACAACAACAAUAAUGCUCUAAACCACUACCUAAACAACAACAACAACA	miR-196a 7mer-m8 target RNA (in vitro transcribed)
430g	RNA (5' Phos)	/5Phos/UAAGUGCUAUUUGUUGGGGUAG	dre-miR-430a guide
430p	RNA (5' Phos)	/5Phos/ACCCCAACAAAUUGCAGUUAAU	dre-miR-430a passenger
430cap	2' OMe RNA (3' biotin)	UCUUCCUCCGCACCACACAGCACUUAACCUUACACAC/3Bio/	dre-miR-430a capture
430comp	DNA (3' biotin)	AAGGTTAAGTGCTGTGTGGTGCGGAGGAAGA/3Bio/	dre-miR-430a competitor
430quant	RNA	GGGAACAACAACAACAACAACAACAACAACAUAAUAAAUUCAUCUAAGCACUUAAACAACAACAACAACA	dre-miR-430a 7mer-m8 target RNA (in vitro transcribed)
AGO-RBNS
124lib	DNA	CAAGCAGAAGACGGCATACGAACANNNNNNNNNNNNNNNNNNNNNNNNNNNNNNNNNGGTGAATGNNNNNNNGATCGTCGGACTGTAGAACTCTGCCCTATAGTGAGTCGTATTACGC	Programmed miR-124 library with 8-nt 3' complementarity
155lib	DNA	CAAGCAGAAGACGGCATACGAACANNNNNNNNNNNNNNNNNNNNNNNNNNNNNNNGTGATAGGNNNNNNNNNGATCGTCGGACTGTAGAACTCTGCCCTATAGTGAGTCGTATTACGC	Programmed miR-155 library with 8-nt 3' complementarity
ranlib	DNA	CAAGCAGAAGACGGCATACGAACANNNNNNNNNNNNNNNNNNNNNNNNNNNNNNNNNNNNNNNNNNNNNNNNGATCGTCGGACTGTAGAACTCTGCCCTATAGTGAGTCGTATTACGC	Random-sequence library
T7p	DNA	GCGTAATACGACTCACTATAG	T7 primer
3p_Block	DNA	CAAGCAGAAGACGGCATACGAA	3' constant region blocking oligo, RT primer, PCR primer
P1	DNA	AATGATACGGCGACCACCGACAGGTTGGAATTCTCGGGTGCCAAGGAACTCCAGTCAC[i]ATCCGACAGGTTCAGAGTTCTACAGTCCGA	Barcoded 5' PCR primer
Single-target equilibrium binding assays
	RNA	UUUUUUUUUAAAGCAUUAUUUUUU	wild-type miR-155 7mer-m8 target
	RNA	UUUUUUUCCUAUCACUUUUUUUUUUUUUU	wild-type miR-155 m13_20 target
	RNA	UUUUUUCCCCUAUCACUUUUUUUUUUUUUUUU	wild-type miR-155 m13_22 target
	RNA	UUUUUUACCCCUAUCACGACCUUUUUUUUUUUUUUU	wild-type miR-155 m11_23 target
	RNA	UUUUUUUUUUUGUGCCUUUUUUUU	wild-type miR-155 control target
	RNA	UUUUUUUUUAAAGCACGAUUUUUU	mutant miR-155 7mer-m8 target
	RNA	UUUUUUUCCUAUCACUUUUUUUUUUUUUU	mutant miR-155 m13_20 target
	RNA	UUUUUUCCCCUAUCACUUUUUUUUUUUUUUUU	mutant miR-155 m13_22 target
	RNA	UUUUUUACCCCUAUCACGACCUUUUUUUUUUUUUUU	mutant miR-155 m11_23 target
	RNA	UUUUUUUUUUUGAGCCAGUUUUUU	mutant miR-155 control target
	RNA	UUUUUUUUUUUGUGCCUUUUUUUU	wild-type miR-124 7mer-m8 target
	RNA	UUUUUUUUCAUUCACCUUUUUUUUUUUU	wild-type miR-124 m11_18 target
	RNA	UUUUUUGCAUUCACCGCUUUUUUUUUUUUUUU	wild-type miR-124 m9_19 target
	RNA	UUUUUUUUGGCAUUCACCGCUUUUUUUUUUUUUUUU	wild-type miR-124 m9_22 target
	RNA	UUUUUUUUUAAAGCAUUAUUUUUU	wild-type miR-124 control target
	RNA	UUUUUUUUUUUGAGCCAGUUUUUU	mutant miR-124 7mer-m8 target
	RNA	UUUUUUUUCAUUCACCUUUUUUUUUUUU	mutant miR-124 m11_18 target
	RNA	UUUUUUGCAUUCACCGCUUUUUUUUUUUUUUU	mutant miR-124 m9_19 target
	RNA	UUUUUUUUGGCAUUCACCGCUUUUUUUUUUUUUUUU	mutant miR-124 m9_22 target
	RNA	UUUUUUUUUAAAGCACGAUUUUUU	mutant miR-124 control target
	RNA	UUUUUUUUUAAAGCACGAUUUUUU	mutant miR-155 7mer-m8 target
	RNA	UUUUUUACCCCUAUCACGACCUUUUUUUUUUUUUUU	mutant miR-155 m11_23 target
	RNA	UUUUACCCCUAUCACGACCUUUUUUUUAUUUU	mutant miR-155 m11_23|+2|m2 target
	RNA	UUUUACCCCUAUCACGACCUUUUUUUGAUUUU	mutant miR-155 m11_23|+2|m2_3 target
	RNA	UUUUACCCCUAUCACGACCUUUUUUCGAUUUU	mutant miR-155 m11_23|+2|m2_4 target
	RNA	UUUUUUACCCCUAUCACGACCUUUUUACGAUUUUUUUUUUUUUU	mutant miR-155 m11_23|+2|m2_5 target
	RNA	UUUUACCCCUAUCACGACCUUUUCACGAUUUU	mutant miR-155 m11_23|+2|m2_6 target
	RNA	UUUUACCCCUAUCACGACCUUUGCACGAUUUU	mutant miR-155 m11_23|+2|m2_7 target
	RNA	UUUUACCCCUAUCACGACCUUAGCACGAUUUU	mutant miR-155 m11_23|+2|m2_8 target
	RNA	UUUUUUACCCCUAUCACGACCUUAGCACGAAUUUUUUUUU	mutant miR-155 m11_23|+2|m1_8 target
	RNA	UUUUACCCCUAUCACGACCUUUUUACGAUUUU	mutant miR-155 m11_23|+2|m2_5 target (repeat)
	RNA	UUUUUUUUUUUGAGCCAGUUUUUU	mutant miR-155 control target
	RNA	UUUUUUUUUUUGAGCCAGUUUUUU	mutant miR-124 7mer-m8 target
	RNA	UUUUUUUUGGCAUUCACCGCUUUUUUUUUUUUUUUU	mutant miR-124 m9_22 target
	RNA	UUUUUUGGCAUUCACCGCUUUUUUUUUGUUUU	mutant miR-124 m9_22|+3|m2 target
	RNA	UUUUUUGGCAUUCACCGCUUUUUUUUAGUUUU	mutant miR-124 m9_22|+3|m2_3 target
	RNA	UUUUUUGGCAUUCACCGCUUUUUUUCAGUUUU	mutant miR-124 m9_22|+3|m2_4 target
	RNA	UUUUUUGGCAUUCACCGCUUUUUUCCAGUUUU	mutant miR-124 m9_22|+3|m2_5 target
	RNA	UUUUUUUUUUUUUUUUUUCUACCUCUUUUUUU	let-7a 7mer-m8 target
	RNA	UUUUUAACUAUACAACCUUUUUUUUUUUUUUU	let-7a m11_22 target
	RNA	UUUUUUUUUUUGAGCCAGUUUUUU	let-7a control target
MPRA
lib_PCR_P1	DNA	ACGAGCTGTACAACTGACCACGCTGGGTTCAGACACGACGCTCTTCCGATCT	library amplification PCR Primer 1
lib_PCR_P2	DNA	GGTATTTGTGAGCCAGGGCAGAGCCAGGGCATTGGTA	library amplification PCR Primer 2
RT_NXT	DNA	GAGATGTGTATAAGAGACAGAGAGCCAGGGCATTGGTA	RT primer
seq_P1	DNA	AATGATACGGCGACCACCGAGATCTACAC[i5]ACACTCTTTCCCTACACGACGCTCTTCCGA	Sequencing library preparation primer 1 (barcoded)
seq_P2	DNA	CAAGCAGAAGACGGCATACGAGAT[i7]GTCTCGTGGGCTCGGAGATGTGTATAAGAGACAG	Sequencing library preparation primer 2 (barcoded)
155g	RNA (5' phos)	/5Phos/UUAAUGCUAAUCGUGAUAGGGGU	miR-155 guide for duplex for transfection
155p2	RNA (5' phos)	/5Phos/CCUUAUCACGAUUCGCACUAACA	miR-155 passenger for duplex for transfection
124g	RNA (5' phos)	/5Phos/UAAGGCACGCGGUGAAUGCCAA	miR-124 guide for duplex for transfection
124p	RNA (5' phos)	/5Phos/GGCAUUCACCGCGUGCGUUAAU	miR-124 passenger for duplex for transfection
p1g	RNA (5' phos)	/5Phos/UGGAAUGUAAAGAAGUAUGUAU	miR-1 guide for duplex for transfection
p1p	RNA (5' phos)	/5Phos/ACAUACUUCUUUACAUUCUAAU	miR-1 passenger for duplex for transfection
Association Rate Assays
	RNA	UUUUUUUUUAAAGCAUUAUUUUUU	wild-type miR-155 7mer-m8 target
	RNA	UUUUUUACCCCUAUCACGACCUUUUUUUUUUUUUUU	wild-type miR-155 m11_23 target
	RNA	UUUUUUACCCCUAUCACGACCUUUUUAUUAUUUUUUUUUUUUUU	wild-type miR-155 m11_23|+2|m2_5
	RNA	UUUUUUACCCCUAUCACGACCUUAGCAUUAAUUUUUUUUU	wild-type miR-155 m11_23|+2|m1_8
	RNA	UUUUUUACCCCUAUCACGACCAAAGCAUUAAUUUUUUUUU	wild-type miR-155 m11_23|+2|AA-m1_8
	RNA	UUUUUUUUUAAAGCACGAUUUUUU	mutant miR-155 7mer-m8 target
	RNA	UUUUUUACCCCUAUCACGACCUUUUUUUUUUUUUUU	mutant miR-155 m11_23 target
	RNA	UUUUUUACCCCUAUCACGACCUUUUUACGAUUUUUUUUUUUUUU	mutant miR-155 m11_23|+2|m2_5
	RNA	UUUUUUACCCCUAUCACGACCUUAGCACGAAUUUUUUUUU	mutant miR-155 m11_23|+2|m1_8
	RNA	UUUUUUACCCCUAUCACGACCAAAGCACGAAUUUUUUUUU	mutant miR-155 m11_23|+2|AA-m1_8
Hydroxyl Radical Probing Experiments
	RNA	UUUUUUUUUAAAGCAUUAAUUUUU	miR-155 8mer target
	RNA	UUUUUUACCCCUAUCACGACCUUAGCAUUAAUUUUUUUUU	miR-155 3'+seed (m11_23|+2|m1_8) target
	RNA	UUUUUUACCCCUAUCACGACCUUUUUUUUUUUUUUU	miR-155 3'-only (m11_23) target
	RNA	UUUUUUUUUUUGUGCCUUAUUUUU	miR-124 8mer target
	RNA	UUUUUUUUGGCAUUCACCGCUUUGUGCCUUAUUUUUUUUU	miR-124 3'+seed (m9_22|+3|m1_8) target
	RNA	UUUUUUUUGGCAUUCACCGCUUUUUUUUUUUUUUUU	miR-155 3'-only (m9_22) target
	RNA	UUUUUUUUUUUUUUUUUUCUACCUCAUUUUUU	let-7a 8mer target
	RNA	UUUUUAACUAUACAACCUUUUUCUACCUCAUUUUUU	let-7a 3'+seed (m10_22|+2|m1_8) target
	RNA	UUUUUAACUAUACAACCUUUUUUUUUUUUUUU	let-7a 3'-only (m10_22) target
Periodate Probing Experiments
Template DNA for IVT of Target RNAs
	DNA	TGTTGTTGTTGTTGTTTAAGTGCTTAGATGAATTTATTATGTTGTTGTTGTTGTTGTTGTTGTTGTTCCCTATAGTGAGTCGTATTAATTTC	dre-miR-430a	Seed
	DNA	TGTTGTTGTTGTTGTTTGAGGTAGGTTTCATGTGCTTGTTGTTGTTGTTGTTGTTGTTGTTGTTGTTCCCTATAGTGAGTCGTATTAATTTC	hsa-let-7a	Seed
	DNA	TGTTGTTGTTGTTGTTTAGGTAGTGGTTTAGAGCATTATTGTTGTTGTTGTTGTTGTTGTTGTTGTTCCCTATAGTGAGTCGTATTAATTTC	hsa-miR-196a	Seed
	DNA	TGTTGTTGTTGTTGTTTGGAAGACGTTCATAAGATAATTAAATGTTGTTGTTGTTGTTGTTGTTGTTCCCTATAGTGAGTCGTATTAATTTC	hsa-miR-7	Seed
	DNA	TGTTGTTGTTGTTGTTTAAGTGCTTAGAGTTGGTTATTTTGTTGTTGTTGTTGTTGTTGTTGTTGTTCCCTATAGTGAGTCGTATTAATTTC	dre-miR-430a	Seed + suppl.
	DNA	TGTTGTTGTTGTTGTTTGAGGTAGGTTGTTGTTGCTTGTTGTTGTTGTTGTTGTTGTTGTTGTTGTTCCCTATAGTGAGTCGTATTAATTTC	hsa-let-7a	Seed + suppl.
	DNA	TGTTGTTGTTGTTGTTTAGGTAGTGGTCTGTTGCATTATTGTTGTTGTTGTTGTTGTTGTTGTTGTTCCCTATAGTGAGTCGTATTAATTTC	hsa-miR-196a	Seed + suppl.
	DNA	TGTTGTTGTTGTTGTTTGGAAGACGTTTGATTGATAATTAATTGTTGTTGTTGTTGTTGTTGTTGTTCCCTATAGTGAGTCGTATTAATTTC	hsa-miR-7	Seed + suppl.
	DNA	TGTTGTTGTTGTTGTTTAAGTGCTTTAGTTGTTGGGGTAGTCGTTGTTGTTGTTGTTGTTGTTGTTGTTCCCTATAGTGAGTCGTATTAATTTC	dre-miR-430a	Seed + ext. 3′
	DNA	TGTTGTTGTTGTTGTTTGAGGTAGATTGGGTTGTATAGTTTCGTTGTTGTTGTTGTTGTTGTTGTTGTTCCCTATAGTGAGTCGTATTAATTTC	hsa-let-7a	Seed + ext. 3′
	DNA	TGTTGTTGTTGTTGTTTAGGTAGTAAGGCATGTTGTTGGGTCGTTGTTGTTGTTGTTGTTGTTGTTGTTCCCTATAGTGAGTCGTATTAATTTC	hsa-miR-196a	Seed + ext. 3′
	DNA	TGTTGTTGTTGTTGTTTGGAAGACATTGGTGATTTTGTTGTAATTGTTGTTGTTGTTGTTGTTGTTGTTCCCTATAGTGAGTCGTATTAATTTC	hsa-miR-7	Seed + ext. 3′
	DNA	TGTTGTTGTTGTTGTTTAAGTGCTATTTGTTGGGGTAGTTGTTGTTGTTGTTGTTGTTGTTGTTGTTCCCTATAGTGAGTCGTATTAATTTC	dre-miR-430a	Slicing
	DNA	TGTTGTTGTTGTTGTTTGAGGTAGTAGGTTGTATAGTTTCGTTGTTGTTGTTGTTGTTGTTGTTGTTCCCTATAGTGAGTCGTATTAATTTC	hsa-let-7a	Slicing
	DNA	TGTTGTTGTTGTTGTTTAGGTAGTTTCATGTTGTTGGGTTGTTGTTGTTGTTGTTGTTGTTGTTGTTCCCTATAGTGAGTCGTATTAATTTC	hsa-miR-196a	Slicing
	DNA	TGTTGTTGTTGTTGTTTGGAAGACTAGTGATTTTGTTGTTGTTGTTGTTGTTGTTGTTGTTGTTGTTCCCTATAGTGAGTCGTATTAATTTC	hsa-miR-7	Slicing
T7 primer for IVT of Target RNAs
	DNA	GAAATTAATACGACTCACTATAGGG
Sequence of IVT Target RNAs
	RNA	GGGAACAACAACAACAACAACAACAACAACAUAAUAAAUUCAUCUAAGCACUUAAACAACAACAACAACA	dre-miR-430a SEED	Seed
	RNA	GGGAACAACAACAACAACAACAACAACAACAACAAGCACAUGAAACCUACCUCAAACAACAACAACAACA	hsa-let-7a SEED	Seed
	RNA	GGGAACAACAACAACAACAACAACAACAACAAUAAUGCUCUAAACCACUACCUAAACAACAACAACAACA	hsa-miR-196a SEED	Seed
	RNA	GGGAACAACAACAACAACAACAACAACAUUUAAUUAUCUUAUGAACGUCUUCCAAACAACAACAACAACA	hsa-miR-7 SEED	Seed
	RNA	GGGAACAACAACAACAACAACAACAACAACAAAAUAACCAACUCUAAGCACUUAAACAACAACAACAACA	dre-miR-430a SEED+SUPPL.	Seed + suppl.
	RNA	GGGAACAACAACAACAACAACAACAACAACAACAAGCAACAACAACCUACCUCAAACAACAACAACAACA	hsa-let-7a SEED+SUPPL.	Seed + suppl.
	RNA	GGGAACAACAACAACAACAACAACAACAACAAUAAUGCAACAGACCACUACCUAAACAACAACAACAACA	hsa-miR-196a SEED+SUPPL.	Seed + suppl.
	RNA	GGGAACAACAACAACAACAACAACAACAAUUAAUUAUCAAUCAAACGUCUUCCAAACAACAACAACAACA	hsa-miR-7 SEED+SUPPL.	Seed + suppl.
	RNA	GGGAACAACAACAACAACAACAACAACAACGACUACCCCAACAACUAAAGCACUUAAACAACAACAACAACA	dre-miR-430a SEED+SUPPL.	Seed + ext. 3′
	RNA	GGGAACAACAACAACAACAACAACAACAACGAAACUAUACAACCCAAUCUACCUCAAACAACAACAACAACA	hsa-let-7a SEED+SUPPL.	Seed + ext. 3′
	RNA	GGGAACAACAACAACAACAACAACAACAACGACCCAACAACAUGCCUUACUACCUAAACAACAACAACAACA	hsa-miR-196a SEED+SUPPL.	Seed + ext. 3′
	RNA	GGGAACAACAACAACAACAACAACAACAAUUACAACAAAAUCACCAAUGUCUUCCAAACAACAACAACAACA	hsa-miR-7 SEED+SUPPL.	Seed + ext. 3′
	RNA	GGGAACAACAACAACAACAACAACAACAACAACUACCCCAACAAAUAGCACUUAAACAACAACAACAACA	dre-miR-430a SEED+SUPPL.	Slicing
	RNA	GGGAACAACAACAACAACAACAACAACAACGAAACUAUACAACCUACUACCUCAAACAACAACAACAACA	hsa-let-7a SEED+SUPPL.	Slicing
	RNA	GGGAACAACAACAACAACAACAACAACAACAACCCAACAACAUGAAACUACCUAAACAACAACAACAACA	hsa-miR-196a SEED+SUPPL.	Slicing
	RNA	GGGAACAACAACAACAACAACAACAACAACAACAACAAAAUCACUAGUCUUCCAAACAACAACAACAACA	hsa-miR-7 SEED+SUPPL.	Slicing
